# Stony Coral Tissue Loss Disease biomarker bacteria identified in corals and overlying waters using a rapid field-based sequencing approach

**DOI:** 10.1101/2021.02.17.431614

**Authors:** Cynthia C. Becker, Marilyn Brandt, Carolyn A. Miller, Amy Apprill

## Abstract

Stony Coral Tissue Loss Disease (SCTLD) is a devastating disease. Since 2014, it has spread along the entire Florida Reef Tract, presumably via a water-borne vector, and into the greater Caribbean. It was first detected in the United States Virgin Islands (USVI) in January 2019. To more quickly identify disease biomarker microbes, we developed a rapid pipeline for microbiome sequencing. Over a span of 10 days we collected, processed, and sequenced coral tissue and near-coral seawater microbiomes from diseased and apparently healthy *Colpophyllia natans*, *Montastraea cavernosa*, *Meandrina meandrites* and *Orbicella franksi*. Analysis of the resulting bacterial and archaeal 16S ribosomal RNA sequences revealed 25 biomarker amplicon sequence variants (ASVs) enriched in diseased tissue. These biomarker ASVs were additionally recovered in near-coral seawater (within 5 cm of coral surface), a potential recruitment zone for pathogens. Phylogenetic analysis of the biomarker ASVs belonging to *Vibrio, Arcobacter,* Rhizobiaceae, and Rhodobacteraceae revealed relatedness to other coral disease-associated bacteria and lineages novel to corals. Additionally, four ASVs (*Algicola*, *Cohaesibacter*, *Thalassobius* and *Vibrio*) were exact sequence matches to microbes previously associated with SCTLD. This work represents the first rapid coral disease sequencing effort and identifies biomarkers of SCTLD that could be targets for future SCTLD research.
