## Appendix 1 for "Stony Coral Tissue Loss Disease biomarker bacteria identified in corals and overlying waters using a rapid field-based sequencing approach"

### Sheet: Excel_Table_S1_DNAextraction_co
Appendix 1. ASVs identified as DNA extraction controls by Decontam and removed from the analysis.
	freq	prev	p.freq	p.prev	p	contaminant	asv	truecontam	Kingdom	Phylum	Class	Order	Family	Genus	ASV
ASV87	4.3e-05	10	0.753308	0.00399405	0.0204782	TRUE	ASV87	TRUE	Bacteria	Epsilonbacteraeota	Campylobacteria	Campylobacterales	Helicobacteraceae	Helicobacter	ASV87
ASV103	4.13e-05	16	0.0890874	0.107873	0.0542486	TRUE	ASV103	TRUE	Bacteria	Bacteroidetes	Bacteroidia	Bacteroidales	Bacteroidaceae	Bacteroides	ASV103
ASV104	3e-05	9	0.979395	0.00283385	0.0191144	TRUE	ASV104	TRUE	Bacteria	Proteobacteria	Gammaproteobacteria	Betaproteobacteriales	Neisseriaceae	Neisseria	ASV104
ASV140	4.26e-05	11	0.469842	0.00541769	0.0177506	TRUE	ASV140	TRUE	Bacteria	Firmicutes	Clostridia	Clostridiales	Clostridiaceae_1	Clostridium_sensu_stricto_1	ASV140
ASV167	1.21e-05	8	0.538894	0.0278669	0.0780684	TRUE	ASV167	TRUE	Bacteria	Deinococcus-Thermus	Deinococci	Deinococcales	Deinococcaceae	Deinococcus	ASV167
ASV205	0.000917416	9	0.480612	0.0353924	0.0863081	TRUE	ASV205	TRUE	Bacteria	Proteobacteria	Alphaproteobacteria	Rhodobacterales	Rhodobacteraceae	Albidovulum	ASV205
ASV228	0.00270094	33	0.515045	0.00326013	0.0124078	TRUE	ASV228	TRUE	Bacteria	Proteobacteria	Gammaproteobacteria	Xanthomonadales	Xanthomonadaceae	Stenotrophomonas	ASV228
ASV316	0.000421737	9	0.453355	0.0353924	0.08235	TRUE	ASV316	TRUE	Bacteria	Actinobacteria	Actinobacteria	Corynebacteriales	Corynebacteriaceae	Corynebacterium	ASV316
ASV330	0.00235666	22	0.307928	0.0432887	0.0708846	TRUE	ASV330	TRUE	Bacteria	Proteobacteria	Gammaproteobacteria	Pseudomonadales	Pseudomonadaceae	Pseudomonas	ASV330
ASV711	0.000767707	24	0.76448	0.00803866	0.0374381	TRUE	ASV711	TRUE	Bacteria	Actinobacteria	Actinobacteria	Micrococcales	Promicromonosporaceae	Cellulosimicrobium	ASV711
ASV1946	5.2e-05	4	0.0596477	0.100696	0.0367282	TRUE	ASV1946	TRUE	Bacteria	Firmicutes	Bacilli	Lactobacillales	Streptococcaceae	Lactococcus	ASV1946
